# Spatiotemporal Variability in Dengue Transmission Intensity in Jakarta, Indonesia

**DOI:** 10.1101/496448

**Authors:** Megan O’Driscoll, Natsuko Imai, Neil M. Ferguson, Sri Rezeki Hadinegoro, Hindra Irawan Satari, Clarence C. Tam, Ilaria Dorigatti

**Affiliations:** MRC Centre for Global Infectious Disease Analysis, Department of Infectious Disease Epidemiology, Imperial College London, London, United Kingdom; Department of Child Health, Faculty of Medicine Universitas Indonesia, Jakarta, Indonesia; Saw Swee Hock School of Public Health, National University of Singapore and National University Health System, Singapore; London School of Hygiene & Tropical Medicine, London, United Kingdom.

## Abstract

**Background:** Approximately 70% of the global burden of dengue disease occurs on the Asian continent, where many large urban centres provide optimal environments for sustained endemic transmission and periodic epidemic cycles. Jakarta, the capital of Indonesia, is a densely populated megacity with hyperendemic dengue transmission. Characterization of the spatiotemporal distribution of dengue transmission intensity is of key importance for optimal implementation of novel control and prevention programmes, including vaccination. In this paper we use mathematical models to provide the first detailed description of spatial and temporal variability in dengue transmission in Jakarta.

**Methodology/Principal Findings:** We applied catalytic models in a Bayesian framework to age-stratified dengue case notification data to estimate dengue force of infection and reporting probabilities in 42 subdistricts of Jakarta. The model was fit to yearly and average annual data covering a 10- year period between 2008 and 2017. We estimated a long-term average annual transmission intensity of 13.0% (95%CrI: 12.9-13.1%) per year in Jakarta province, ranging from 9.0% (95%CrI: 7.7-10.3%) to 16.4% (95%CrI: 15.3-17.4%) across subdistricts. Annual average transmission intensity in Jakarta province during the 10-year period ranged from 1.2% (95%CrI: 1.1-1.3%) in 2017 to 12.4% (95%CrI: 12.1-12.8%) in 2016.

**Conclusions/Significance:** While the absolute number of dengue case notifications cannot be relied upon as a measure of endemicity, the age-distribution of reported dengue cases provides valuable insights into the underlying nature of transmission. Our estimates from yearly and average annual case notification data represent the first detailed estimates of dengue transmission intensity in Jakarta’s subdistricts, which will be important to consider when assessing the population-level impact and cost-effectiveness of potential control and prevention programmes in Jakarta province, such as the controlled release of *Wolbachia*-carrying mosquitoes and vaccination.
