## Supplementary material for "Spatiotemporal Variability in Dengue Transmission Intensity in Jakarta, Indonesia": S2

subdistrict	age-group	2008	2009	2010	2011	2012	2013	2014	2015	2016	2017	2008-2017
Cakung	1-4.	42905	42905	42905	42860	42815	42770	42725	45489	45799	45799	43697
Cakung	5-9.	40130	40130	40130	41820	43511	45201	46892	50058	47335	47335	44254
Cakung	10-14.	34516	34516	34516	36947	39377	41808	44238	46258	34091	34091	38036
Cakung	15-19	36752	36752	36752	36653	36554	36455	36356	37672	35529	35529	36500
Cakung	20-44	219796	219796	219796	219906	220015	220124	220233	223179	234566	234566	223198
Cakung	45-54	43252	43252	43252	46202	49151	52101	55050	58961	62859	62859	51694
Cakung	55-64	20503	20503	20503	22642	24781	26921	29060	31209	33826	33826	26377
Cakung	65-74	6025	6025	6025	6512	7000	7487	7974	8862	10128	10128	7617
Cakung	75+	1603	1603	1603	1700	1796	1893	1989	2173	2490	2490	1934
Cempaka Putih	1-4.	5699	5699	5699	6047	6395	6743	7091	7095	7055	7055	6458
Cempaka Putih	5-9.	5739	5739	5739	6272	6805	7339	7872	7903	8082	8082	6957
Cempaka Putih	10-14.	5280	5280	5280	5951	6622	7293	7964	7871	8088	8088	6772
Cempaka Putih	15-19	6250	6250	6250	6433	6617	6801	6985	7216	7649	7649	6810
Cempaka Putih	20-44	35372	35372	35372	36443	37514	38586	39657	38604	40467	40467	37785
Cempaka Putih	45-54	8962	8962	8962	10083	11204	12325	13446	13922	14748	14748	11736
Cempaka Putih	55-64	4698	4698	4698	5355	6013	6671	7329	7413	8036	8036	6295
Cempaka Putih	65-74	2477	2477	2477	2727	2977	3227	3477	3556	3893	3893	3118
Cempaka Putih	75+	958	958	958	1081	1205	1329	1453	1524	1779	1779	1302
Cengkareng	1-4.	43981	43981	43981	43816	43651	43485	43320	44957	45164	45164	44150
Cengkareng	5-9.	40357	40357	40357	41938	43519	45100	46681	48710	44393	44393	43581
Cengkareng	10-14.	34508	34508	34508	36920	39331	41743	44154	45880	33974	33974	37950
Cengkareng	15-19	43311	43311	43311	41660	40009	38359	36708	36368	36293	36293	39562
Cengkareng	20-44	245814	245814	245814	240602	235391	230179	224967	219092	240249	240249	236817
Cengkareng	45-54	45451	45451	45451	48571	51691	54810	57930	60117	65295	65295	54006
Cengkareng	55-64	20053	20053	20053	22295	24536	26778	29019	30510	34175	34175	26165
Cengkareng	65-74	6805	6805	6805	7422	8039	8656	9273	9822	11556	11556	8674
Cengkareng	75+	2115	2115	2115	2238	2362	2485	2608	2638	3317	3317	2531
Cilandak	1-4.	15148	15148	15148	15190	15233	15275	15318	15738	15465	15465	15313
Cilandak	5-9.	14903	14903	14903	15575	16246	16918	17589	18086	17024	17024	16317
Cilandak	10-14.	14089	14089	14089	15087	16086	17084	18083	18532	13338	13338	15381
Cilandak	15-19	15764	15764	15764	15644	15523	15403	15282	15592	14766	14766	15427
Cilandak	20-44	90920	90920	90920	89453	87986	86519	85052	83259	88875	88875	88278
Cilandak	45-54	21627	21627	21627	23158	24689	26220	27751	28444	30587	30587	25632
Cilandak	55-64	10614	10614	10614	11580	12547	13513	14480	14852	16347	16347	13151
Cilandak	65-74	5241	5241	5241	5548	5855	6161	6468	6613	7200	7200	6077
Cilandak	75+	2022	2022	2022	2165	2308	2451	2594	2780	3136	3136	2464
Cilincing	1-4.	34734	34734	34734	34894	35055	35215	35375	37920	38260	38260	35918
Cilincing	5-9.	32293	32293	32293	33560	34828	36096	37364	39540	39149	39149	35656
Cilincing	10-14.	28308	28308	28308	30091	31875	33658	35442	37490	30765	30765	31501
Cilincing	15-19	34506	34506	34506	33299	32092	30884	29677	29433	27380	27380	31366
Cilincing	20-44	187376	187376	187376	184078	180779	177481	174182	172379	184768	184768	182056
Cilincing	45-54	32539	32539	32539	34314	36089	37864	39639	41918	44956	44956	37736
Cilincing	55-64	15330	15330	15330	16785	18241	19696	21152	21944	24130	24130	19207
Cilincing	65-74	5595	5595	5595	6079	6563	7046	7530	8093	9007	9007	7011
Cilincing	75+	1484	1484	1484	1585	1687	1788	1890	2117	2476	2476	1847
Cipayung	1-4.	20152	20152	20152	20131	20109	20088	20067	21753	22228	22228	20706
Cipayung	5-9.	18829	18829	18829	19622	20416	21209	22002	23276	23656	23656	21032
Cipayung	10-14.	17206	17206	17206	18417	19629	20840	22052	22853	17945	17945	19130
Cipayung	15-19	18934	18934	18934	18883	18832	18781	18730	19666	17656	17656	18701
Cipayung	20-44	102663	102663	102663	102714	102765	102816	102867	105058	113058	113058	105033
Cipayung	45-54	23173	23173	23173	24753	26334	27914	29494	31328	33501	33501	27634
Cipayung	55-64	10747	10747	10747	11869	12990	14112	15233	16281	18112	18112	13895
Cipayung	65-74	3713	3713	3713	4013	4314	4614	4914	5414	6119	6119	4665
Cipayung	75+	1049	1049	1049	1113	1176	1239	1302	1479	1710	1710	1288
Ciracas	1-4.	22689	22689	22689	22666	22642	22618	22594	24155	24163	24163	23107
Ciracas	5-9.	21124	21124	21124	22014	22904	23794	24684	25898	24636	24636	23194
Ciracas	10-14.	18621	18621	18621	19932	21244	22555	23866	24703	18810	18810	20578
Ciracas	15-19	20875	20875	20875	20819	20762	20706	20650	21072	19161	19161	20496
Ciracas	20-44	119035	119035	119035	119094	119153	119212	119271	119370	125679	125679	120456
Ciracas	45-54	26505	26505	26505	28313	30120	31928	33735	35410	37032	37032	31309
Ciracas	55-64	13819	13819	13819	15261	16703	18145	19587	20518	22027	22027	17573
Ciracas	65-74	4505	4505	4505	4869	5233	5598	5962	6558	7298	7298	5633
Ciracas	75+	1221	1221	1221	1295	1368	1442	1515	1610	1818	1818	1453
Duren Sawit	1-4.	31263	31263	31263	31231	31198	31165	31132	33021	32933	32933	31740
Duren Sawit	5-9.	30023	30023	30023	31288	32552	33817	35082	36934	35084	35084	32991
Duren Sawit	10-14.	26716	26716	26716	28597	30479	32360	34241	35613	25565	25565	29257
Duren Sawit	15-19	28505	28505	28505	28428	28352	28275	28198	29579	27627	27627	28360
Duren Sawit	20-44	171317	171317	171317	171402	171487	171572	171657	171236	178530	178530	172836
Duren Sawit	45-54	37383	37383	37383	39932	42481	45030	47579	49877	52836	52836	44272
Duren Sawit	55-64	21750	21750	21750	24019	26289	28558	30828	31393	32911	32911	27216
Duren Sawit	65-74	10267	10267	10267	11097	11928	12758	13588	14370	15640	15640	12582
Duren Sawit	75+	2706	2706	2706	2869	3031	3194	3357	3757	4210	4210	3275
Gambir	1-4.	5371	5371	5371	5699	6027	6355	6683	6881	6718	6718	6119
Gambir	5-9.	5497	5497	5497	6008	6519	7030	7541	7593	7467	7467	6612
Gambir	10-14.	5213	5213	5213	5876	6539	7201	7864	7736	7600	7600	6606
Gambir	15-19	6315	6315	6315	6501	6686	6872	7058	7361	7485	7485	6839
Gambir	20-44	36564	36564	36564	37672	38779	39887	40994	39995	40335	40335	38769
Gambir	45-54	9317	9317	9317	10482	11647	12813	13978	14157	14188	14188	11940
Gambir	55-64	5805	5805	5805	6618	7431	8244	9057	9128	9623	9623	7714
Gambir	65-74	2872	2872	2872	3162	3452	3742	4032	4186	4380	4380	3595
Gambir	75+	1348	1348	1348	1523	1697	1872	2046	2095	2215	2215	1771
Grogol Petamburan	1-4.	17246	17246	17246	17182	17117	17052	16987	17386	17133	17133	17173
Grogol Petamburan	5-9.	15511	15511	15511	16118	16726	17333	17941	18752	17065	17065	16753
Grogol Petamburan	10-14.	13635	13635	13635	14588	15540	16493	17446	17520	9349	9349	14119
Grogol Petamburan	15-19	17293	17293	17293	16634	15975	15316	14657	15023	12698	12698	15488
Grogol Petamburan	20-44	108243	108243	108243	105948	103653	101358	99063	95383	101359	101359	103285
Grogol Petamburan	45-54	22326	22326	22326	23859	25391	26924	28456	28925	31010	31010	26255
Grogol Petamburan	55-64	12968	12968	12968	14418	15867	17317	18766	18669	19912	19912	16376
Grogol Petamburan	65-74	7011	7011	7011	7646	8282	8917	9553	9883	10991	10991	8730
Grogol Petamburan	75+	2693	2693	2693	2850	3007	3164	3321	3422	4087	4087	3202
Jagakarsa	1-4.	25549	25549	25549	25621	25692	25764	25836	27070	27225	27225	26108
Jagakarsa	5-9.	23833	23833	23833	24907	25981	27054	28128	29940	29705	29705	26692
Jagakarsa	10-14.	21320	21320	21320	22831	24342	25853	27364	28622	20827	20827	23462
Jagakarsa	15-19	23886	23886	23886	23703	23520	23338	23155	24180	23144	23144	23584
Jagakarsa	20-44	136779	136779	136779	134572	132365	130158	127951	130973	141147	141147	134865
Jagakarsa	45-54	28498	28498	28498	30515	32533	34550	36567	39410	42214	42214	34350
Jagakarsa	55-64	14351	14351	14351	15657	16964	18271	19578	20514	22913	22913	17986
Jagakarsa	65-74	5797	5797	5797	6136	6476	6815	7154	7865	8615	8615	6907
Jagakarsa	75+	1535	1535	1535	1643	1752	1860	1969	2196	2516	2516	1906
Jatinegara	1-4.	24605	24605	24605	24580	24554	24528	24502	25276	24901	24901	24706
Jatinegara	5-9.	22887	22887	22887	23851	24816	25780	26744	27858	26163	26163	25004
Jatinegara	10-14.	20526	20526	20526	21971	23416	24862	26307	26867	19855	19855	22471
Jatinegara	15-19	23023	23023	23023	22961	22899	22837	22775	23520	21421	21421	22690
Jatinegara	20-44	129800	129800	129800	129865	129929	129994	130058	128572	133563	133563	130494
Jatinegara	45-54	31148	31148	31148	33272	35396	37520	39644	41224	42755	42755	36601
Jatinegara	55-64	16735	16735	16735	18481	20228	21974	23720	24346	26130	26130	21121
Jatinegara	65-74	7700	7700	7700	8322	8945	9567	10190	10502	11372	11372	9337
Jatinegara	75+	2908	2908	2908	3083	3258	3433	3608	3686	4019	4019	3383
Johar Baru	1-4.	8751	8751	8751	9285	9820	10354	10889	11016	10906	10906	9943
Johar Baru	5-9.	9040	9040	9040	9880	10720	11560	12400	12598	12816	12816	10991
Johar Baru	10-14.	8070	8070	8070	9096	10121	11147	12173	12131	12386	12386	10365
Johar Baru	15-19	9353	9353	9353	9628	9904	10179	10454	10947	11603	11603	10238
Johar Baru	20-44	51626	51626	51626	53190	54754	56317	57881	57406	59804	59804	55403
Johar Baru	45-54	11740	11740	11740	13208	14676	16145	17613	18341	19194	19194	15359
Johar Baru	55-64	6225	6225	6225	7097	7968	8840	9712	10051	11075	11075	8449
Johar Baru	65-74	2849	2849	2849	3136	3424	3711	3999	4145	4485	4485	3593
Johar Baru	75+	912	912	912	1030	1148	1266	1384	1516	1760	1760	1260
Kali Deres	1-4.	33760	33760	33760	33633	33506	33379	33252	35101	34431	34431	33901
Kali Deres	5-9.	31927	31927	31927	33178	34429	35679	36930	39207	34304	34304	34381
Kali Deres	10-14.	27864	27864	27864	29812	31759	33706	35653	37168	24868	24868	30143
Kali Deres	15-19	35826	35826	35826	34460	33095	31729	30364	31476	28909	28909	32642
Kali Deres	20-44	188404	188404	188404	184410	180415	176421	172426	172270	184028	184028	181921
Kali Deres	45-54	34444	34444	34444	36808	39173	41537	43901	46594	50315	50315	41197
Kali Deres	55-64	13476	13476	13476	14982	16489	17995	19501	20716	22957	22957	17602
Kali Deres	65-74	4789	4789	4789	5224	5658	6092	6526	6871	7698	7698	6013
Kali Deres	75+	1589	1589	1589	1681	1774	1866	1959	2043	2405	2405	1890
Kebayoran Baru	1-4.	10542	10542	10542	10572	10602	10631	10661	24182	10629	10629	11953
Kebayoran Baru	5-9.	10362	10362	10362	10829	11295	11762	12229	27478	11005	11005	12669
Kebayoran Baru	10-14.	9835	9835	9835	10532	11229	11926	12623	26230	9200	9200	12044
Kebayoran Baru	15-19	11495	11495	11495	11407	11319	11231	11143	22091	10619	10619	12291
Kebayoran Baru	20-44	65116	65116	65116	64065	63014	61964	60913	123825	63299	63299	69573
Kebayoran Baru	45-54	16653	16653	16653	17832	19010	20189	21368	40196	23036	23036	21463
Kebayoran Baru	55-64	8792	8792	8792	9592	10393	11193	11994	21863	13288	13288	11799
Kebayoran Baru	65-74	4089	4089	4089	4328	4568	4807	5046	9736	5727	5727	5221
Kebayoran Baru	75+	1845	1845	1845	1975	2106	2236	2367	3143	2661	2661	2268
Kebayoran Lama	1-4.	23418	23418	23418	23484	23549	23615	23681	10830	23886	23886	22318
Kebayoran Lama	5-9.	22294	22294	22294	23298	24302	25307	26311	12667	25162	25162	22909
Kebayoran Lama	10-14.	20022	20022	20022	21441	22861	24280	25699	12727	19246	19246	20557
Kebayoran Lama	15-19	22644	22644	22644	22471	22297	22124	21951	11358	21776	21776	21168
Kebayoran Lama	20-44	135807	135807	135807	133616	131425	129233	127042	59657	133895	133895	125618
Kebayoran Lama	45-54	30380	30380	30380	32531	34681	36832	38982	21846	43303	43303	34262
Kebayoran Lama	55-64	15729	15729	15729	17161	18593	20026	21458	12253	23877	23877	18443
Kebayoran Lama	65-74	7672	7672	7672	8120	8569	9018	9467	5156	10882	10882	8511
Kebayoran Lama	75+	2316	2316	2316	2480	2644	2808	2972	2378	3698	3698	2763
Kebun Jeruk	1-4.	27027	27027	27027	26926	26824	26723	26621	27701	28105	28105	27209
Kebun Jeruk	5-9.	23623	23623	23623	24549	25474	26400	27325	29069	24576	24576	25284
Kebun Jeruk	10-14.	20476	20476	20476	21907	23338	24769	26200	27518	17806	17806	22077
Kebun Jeruk	15-19	26321	26321	26321	25317	24314	23311	22308	22419	20874	20874	23838
Kebun Jeruk	20-44	153356	153356	153356	150104	146853	143601	140350	138354	150173	150173	147968
Kebun Jeruk	45-54	30008	30008	30008	32068	34128	36187	38247	39491	42770	42770	35568
Kebun Jeruk	55-64	16023	16023	16023	17814	19605	21396	23187	23686	25850	25850	20546
Kebun Jeruk	65-74	6901	6901	6901	7527	8153	8778	9404	9950	11358	11358	8723
Kebun Jeruk	75+	2301	2301	2301	2435	2569	2703	2837	2921	3605	3605	2758
Kelapa Gading	1-4.	9070	9070	9070	9112	9153	9195	9237	9628	9548	9548	9263
Kelapa Gading	5-9.	8569	8569	8569	8906	9242	9579	9915	10320	10193	10193	9405
Kelapa Gading	10-14.	7733	7733	7733	8220	8708	9195	9682	9706	7193	7193	8310
Kelapa Gading	15-19	10094	10094	10094	9740	9387	9034	8681	8859	7624	7624	9123
Kelapa Gading	20-44	59491	59491	59491	58444	57397	56349	55302	54674	57646	57646	57593
Kelapa Gading	45-54	14052	14052	14052	14819	15585	16352	17118	17492	18380	18380	16028
Kelapa Gading	55-64	9156	9156	9156	10025	10894	11764	12633	12752	13342	13342	11222
Kelapa Gading	65-74	4324	4324	4324	4698	5071	5445	5819	6275	6993	6993	5427
Kelapa Gading	75+	1349	1349	1349	1442	1534	1627	1719	1824	2168	2168	1653
Kemayoran	1-4.	15521	15521	15521	16470	17418	18366	19314	20027	19663	19663	17748
Kemayoran	5-9.	15855	15855	15855	17329	18802	20276	21749	21952	22201	22201	19207
Kemayoran	10-14.	14358	14358	14358	16183	18008	19833	21658	21768	21826	21826	18418
Kemayoran	15-19	16312	16312	16312	16792	17272	17752	18232	19219	19948	19948	17810
Kemayoran	20-44	91745	91745	91745	94523	97302	100081	102860	103013	104764	104764	98254
Kemayoran	45-54	21652	21652	21652	24361	27069	29777	32485	34215	35002	35002	28287
Kemayoran	55-64	11657	11657	11657	13289	14922	16554	18187	18872	20091	20091	15698
Kemayoran	65-74	5911	5911	5911	6508	7105	7701	8298	8582	9096	9096	7412
Kemayoran	75+	1949	1949	1949	2201	2453	2705	2957	3196	3512	3512	2638
Kembangan	1-4.	21419	21419	21419	21339	21258	21178	21097	22678	22978	22978	21776
Kembangan	5-9.	19634	19634	19634	20403	21172	21941	22710	24508	21655	21655	21294
Kembangan	10-14.	16756	16756	16756	17926	19097	20268	21439	22826	14383	14383	18059
Kembangan	15-19	21909	21909	21909	21074	20239	19404	18569	19214	17125	17125	19848
Kembangan	20-44	122095	122095	122095	119506	116917	114329	111740	113374	122818	122818	118779
Kembangan	45-54	23550	23550	23550	25167	26783	28400	30016	31740	34347	34347	28145
Kembangan	55-64	12455	12455	12455	13847	15239	16631	18023	18860	20528	20528	16102
Kembangan	65-74	4634	4634	4634	5054	5474	5894	6314	6993	8046	8046	5972
Kembangan	75+	1494	1494	1494	1581	1668	1755	1842	2015	2381	2381	1810
Kep. Seribu Selatan	1-4.	753	753	753	801	849	897	945	1012	1067	1067	890
Kep. Seribu Selatan	5-9.	905	905	905	917	929	941	953	1004	1035	1035	953
Kep. Seribu Selatan	10-14.	938	938	938	951	965	978	991	1017	1045	1045	981
Kep. Seribu Selatan	15-19	727	727	727	761	795	830	864	881	929	929	817
Kep. Seribu Selatan	20-44	3503	3503	3503	3710	3916	4123	4330	4267	4679	4679	4021
Kep. Seribu Selatan	45-54	875	875	875	919	963	1008	1052	1129	1177	1177	1005
Kep. Seribu Selatan	55-64	416	416	416	455	494	532	571	560	635	635	513
Kep. Seribu Selatan	65-74	185	185	185	208	232	256	280	288	314	314	245
Kep. Seribu Selatan	75+	53	53	53	55	57	58	60	74	100	100	66
Kep. Seribu Utara	1-4.	1147	1147	1147	1219	1292	1365	1438	1475	1521	1521	1327
Kep. Seribu Utara	5-9.	1285	1285	1285	1301	1318	1335	1352	1413	1459	1459	1349
Kep. Seribu Utara	10-14.	1462	1462	1462	1482	1503	1523	1544	1539	1510	1510	1500
Kep. Seribu Utara	15-19	1193	1193	1193	1249	1306	1362	1418	1504	1532	1532	1348
Kep. Seribu Utara	20-44	5147	5147	5147	5451	5755	6059	6363	6285	6702	6702	5876
Kep. Seribu Utara	45-54	1365	1365	1365	1434	1504	1573	1642	1746	1754	1754	1550
Kep. Seribu Utara	55-64	604	604	604	660	716	772	828	852	1023	1023	768
Kep. Seribu Utara	65-74	215	215	215	243	271	299	327	345	382	382	290
Kep. Seribu Utara	75+	127	127	127	131	135	139	143	144	177	177	143
Koja	1-4.	28162	28162	28162	28291	28421	28551	28681	30282	29987	29987	28869
Koja	5-9.	25021	25021	25021	26003	26985	27968	28950	31033	30614	30614	27723
Koja	10-14.	21788	21788	21788	23161	24534	25906	27279	28747	21835	21835	23866
Koja	15-19	27039	27039	27039	26093	25147	24201	23255	23450	21402	21402	24607
Koja	20-44	149696	149696	149696	147061	144425	141790	139155	139050	146207	146207	145298
Koja	45-54	28855	28855	28855	30429	32003	33577	35151	37084	39104	39104	33302
Koja	55-64	13691	13691	13691	14991	16291	17591	18891	19840	21585	21585	17185
Koja	65-74	5140	5140	5140	5584	6028	6473	6917	7382	7987	7987	6378
Koja	75+	1423	1423	1423	1521	1618	1716	1813	2011	2280	2280	1751
Kramat Jati	1-4.	23833	23833	23833	23808	23783	23758	23733	24865	24562	24562	24057
Kramat Jati	5-9.	21964	21964	21964	22889	23814	24740	25665	26968	26244	26244	24246
Kramat Jati	10-14.	19266	19266	19266	20623	21980	23336	24693	25488	18487	18487	21089
Kramat Jati	15-19	21248	21248	21248	21191	21134	21076	21019	21474	18961	18961	20756
Kramat Jati	20-44	122095	122095	122095	122155	122216	122276	122337	122268	127518	127518	123257
Kramat Jati	45-54	27954	27954	27954	29860	31767	33673	35579	37145	38954	38954	32979
Kramat Jati	55-64	13818	13818	13818	15260	16702	18144	19586	20525	22046	22046	17576
Kramat Jati	65-74	5623	5623	5623	6078	6533	6987	7442	7881	8510	8510	6881
Kramat Jati	75+	1848	1848	1848	1959	2071	2182	2293	2363	2626	2626	2166
Makasar	1-4.	16444	16444	16444	16427	16410	16392	16375	17354	17387	17387	16706
Makasar	5-9.	15230	15230	15230	15872	16514	17155	17797	18554	18632	18632	16885
Makasar	10-14.	13685	13685	13685	14649	15613	16576	17540	18095	12979	12979	14949
Makasar	15-19	15195	15195	15195	15154	15113	15072	15031	16018	13912	13912	14980
Makasar	20-44	86560	86560	86560	86603	86646	86689	86732	87510	90848	90848	87556
Makasar	45-54	20145	20145	20145	21519	22893	24266	25640	26943	28254	28254	23820
Makasar	55-64	10089	10089	10089	11142	12194	13247	14300	14842	15962	15962	12792
Makasar	65-74	3792	3792	3792	4098	4405	4711	5018	5505	5943	5943	4700
Makasar	75+	1090	1090	1090	1155	1221	1286	1352	1460	1630	1630	1300
Mampang Prapatan	1-4.	11958	11958	11958	11991	12025	12058	12092	12277	12144	12144	12060
Mampang Prapatan	5-9.	11186	11186	11186	11690	12194	12698	13202	13663	13250	13250	12351
Mampang Prapatan	10-14.	9899	9899	9899	10601	11303	12004	12706	12886	10217	10217	10963
Mampang Prapatan	15-19	11505	11505	11505	11417	11329	11241	11153	11539	10870	10870	11293
Mampang Prapatan	20-44	68227	68227	68227	67127	66026	64925	63824	63285	66709	66709	66329
Mampang Prapatan	45-54	15175	15175	15175	16249	17324	18398	19472	20490	21614	21614	18069
Mampang Prapatan	55-64	7414	7414	7414	8089	8765	9440	10115	10373	11330	11330	9168
Mampang Prapatan	65-74	3086	3086	3086	3266	3447	3627	3808	4048	4414	4414	3628
Mampang Prapatan	75+	935	935	935	1001	1067	1133	1199	1324	1513	1513	1155
Matraman	1-4.	13895	13895	13895	13881	13866	13852	13837	14272	14051	14051	13950
Matraman	5-9.	13100	13100	13100	13651	14203	14755	15307	15702	15513	15513	14394
Matraman	10-14.	12046	12046	12046	12894	13743	14591	15439	15608	11941	11941	13230
Matraman	15-19	13373	13373	13373	13337	13301	13265	13229	13404	12680	12680	13202
Matraman	20-44	75329	75329	75329	75367	75404	75442	75479	73757	76239	76239	75391
Matraman	45-54	20083	20083	20083	21453	22822	24192	25561	26480	27356	27356	23547
Matraman	55-64	10004	10004	10004	11047	12091	13135	14179	14840	16137	16137	12758
Matraman	65-74	4600	4600	4600	4972	5344	5716	6088	6304	6713	6713	5565
Matraman	75+	1813	1813	1813	1922	2031	2140	2249	2397	2646	2646	2147
Menteng	1-4.	5215	5215	5215	5533	5852	6170	6489	6387	6295	6295	5867
Menteng	5-9.	5111	5111	5111	5586	6061	6536	7011	7169	7278	7278	6225
Menteng	10-14.	4890	4890	4890	5511	6133	6754	7376	7282	7326	7326	6238
Menteng	15-19	5950	5950	5950	6125	6300	6475	6650	6935	7249	7249	6483
Menteng	20-44	31871	31871	31871	32836	33801	34767	35732	35474	36950	36950	34212
Menteng	45-54	8371	8371	8371	9418	10465	11512	12559	12761	13182	13182	10819
Menteng	55-64	4958	4958	4958	5653	6347	7042	7736	8019	8780	8780	6723
Menteng	65-74	2221	2221	2221	2445	2670	2894	3118	3177	3534	3534	2804
Menteng	75+	944	944	944	1066	1188	1310	1432	1464	1636	1636	1256
Pademangan	1-4.	12862	12862	12862	12921	12980	13040	13099	13486	13129	13129	13037
Pademangan	5-9.	12128	12128	12128	12604	13081	13557	14033	14720	14367	14367	13311
Pademangan	10-14.	10589	10589	10589	11256	11924	12591	13258	13692	10536	10536	11556
Pademangan	15-19	13116	13116	13116	12657	12198	11739	11280	11643	10344	10344	11955
Pademangan	20-44	75894	75894	75894	74558	73222	71886	70550	70238	71847	71847	73183
Pademangan	45-54	15772	15772	15772	16632	17492	18353	19213	20130	20745	20745	18063
Pademangan	55-64	7980	7980	7980	8738	9496	10253	11011	11507	12292	12292	9953
Pademangan	65-74	3420	3420	3420	3715	4011	4306	4602	4872	5315	5315	4239
Pademangan	75+	1122	1122	1122	1199	1275	1352	1429	1569	1771	1771	1373
Palmerah	1-4.	17740	17740	17740	17673	17606	17540	17473	17984	17841	17841	17718
Palmerah	5-9.	16354	16354	16354	16994	17635	18275	18916	19773	18418	18418	17749
Palmerah	10-14.	14441	14441	14441	15450	16459	17468	18477	19206	11351	11351	15308
Palmerah	15-19	18693	18693	18693	17980	17268	16555	15843	16049	13886	13886	16755
Palmerah	20-44	101081	101081	101081	98937	96794	94651	92508	90616	96343	96343	96943
Palmerah	45-54	21739	21739	21739	23231	24723	26215	27707	28626	30510	30510	25674
Palmerah	55-64	10498	10498	10498	11671	12844	14018	15191	15716	17309	17309	13555
Palmerah	65-74	4676	4676	4676	5100	5524	5948	6372	6477	7076	7076	5760
Palmerah	75+	1856	1856	1856	1965	2073	2181	2289	2323	2638	2638	2168
Pancoran	1-4.	12654	12654	12654	12689	12725	12760	12796	13362	13305	13305	12890
Pancoran	5-9.	11600	11600	11600	12122	12645	13167	13690	14398	14031	14031	12888
Pancoran	10-14.	10227	10227	10227	10951	11676	12401	13126	13604	9567	9567	11157
Pancoran	15-19	11744	11744	11744	11654	11565	11475	11385	11435	10353	10353	11345
Pancoran	20-44	71594	71594	71594	70438	69283	68128	66973	67180	71121	71121	69903
Pancoran	45-54	15663	15663	15663	16772	17881	18989	20098	21469	22837	22837	18787
Pancoran	55-64	7900	7900	7900	8619	9338	10058	10777	11055	12019	12019	9758
Pancoran	65-74	3946	3946	3946	4176	4407	4638	4869	5112	5555	5555	4615
Pancoran	75+	1155	1155	1155	1237	1319	1400	1482	1686	1908	1908	1441
Pasar Minggu	1-4.	24137	24137	24137	24204	24272	24340	24408	25117	24910	24910	24457
Pasar Minggu	5-9.	22675	22675	22675	23696	24718	25739	26761	27897	27316	27316	25147
Pasar Minggu	10-14.	19953	19953	19953	21367	22781	24196	25610	26561	18559	18559	21749
Pasar Minggu	15-19	22603	22603	22603	22430	22257	22084	21911	22339	20263	20263	21935
Pasar Minggu	20-44	136664	136664	136664	134459	132254	130049	127844	127372	135673	135673	133332
Pasar Minggu	45-54	29007	29007	29007	31060	33113	35167	37220	39033	41655	41655	34592
Pasar Minggu	55-64	14645	14645	14645	15978	17312	18645	19979	20515	22453	22453	18127
Pasar Minggu	65-74	6824	6824	6824	7223	7623	8022	8421	8789	9578	9578	7971
Pasar Minggu	75+	2058	2058	2058	2203	2349	2494	2640	2834	3184	3184	2506
Pasar Rebo	1-4.	16986	16986	16986	16969	16951	16933	16915	18018	17993	17993	17273
Pasar Rebo	5-9.	16009	16009	16009	16684	17358	18033	18707	19366	19471	19471	17712
Pasar Rebo	10-14.	14077	14077	14077	15068	16060	17051	18042	18843	14280	14280	15585
Pasar Rebo	15-19	15417	15417	15417	15376	15334	15293	15251	15751	13530	13530	15032
Pasar Rebo	20-44	88602	88602	88602	88646	88690	88734	88778	88816	94048	94048	89757
Pasar Rebo	45-54	19628	19628	19628	20967	22305	23644	24982	26242	27781	27781	23259
Pasar Rebo	55-64	9776	9776	9776	10797	11817	12837	13857	14616	15959	15959	12517
Pasar Rebo	65-74	3291	3291	3291	3558	3824	4090	4356	4763	5252	5252	4097
Pasar Rebo	75+	958	958	958	1016	1074	1131	1189	1296	1455	1455	1149
Penjaringan	1-4.	23310	23310	23310	23418	23525	23633	23740	24899	23838	23838	23682
Penjaringan	5-9.	21902	21902	21902	22762	23622	24482	25342	27048	25845	25845	24065
Penjaringan	10-14.	19536	19536	19536	20767	21997	23228	24459	25333	19899	19899	21419
Penjaringan	15-19	23833	23833	23833	23000	22166	21332	20498	21782	20117	20117	22051
Penjaringan	20-44	141208	141208	141208	138722	136237	133751	131265	133094	133272	133272	136324
Penjaringan	45-54	28898	28898	28898	30474	32050	33627	35203	36570	36831	36831	32828
Penjaringan	55-64	15854	15854	15854	17359	18864	20370	21875	23076	24273	24273	19765
Penjaringan	65-74	6798	6798	6798	7386	7974	8561	9149	9852	10621	10621	8456
Penjaringan	75+	2448	2448	2448	2616	2784	2951	3119	3287	3793	3793	2969
Pesanggrahan	1-4.	18704	18704	18704	18756	18809	18861	18914	19861	20031	20031	19137
Pesanggrahan	5-9.	17444	17444	17444	18230	19016	19802	20588	21783	21532	21532	19482
Pesanggrahan	10-14.	16061	16061	16061	17199	18337	19476	20614	21249	15762	15762	17658
Pesanggrahan	15-19	17552	17552	17552	17418	17283	17149	17015	17498	16655	16655	17233
Pesanggrahan	20-44	104344	104344	104344	102661	100977	99294	97610	97832	105822	105822	102305
Pesanggrahan	45-54	21468	21468	21468	22988	24508	26027	27547	28854	31337	31337	25700
Pesanggrahan	55-64	11944	11944	11944	13032	14120	15207	16295	16689	17775	17775	14673
Pesanggrahan	65-74	5183	5183	5183	5486	5790	6093	6396	6839	7655	7655	6146
Pesanggrahan	75+	1347	1347	1347	1442	1537	1633	1728	1865	2280	2280	1681
Pulo Gadung	1-4.	22056	22056	22056	22033	22009	21986	21963	22433	22347	22347	22129
Pulo Gadung	5-9.	20945	20945	20945	21827	22709	23592	24474	25244	25057	25057	23079
Pulo Gadung	10-14.	18840	18840	18840	20166	21493	22819	24146	24421	18845	18845	20725
Pulo Gadung	15-19	21187	21187	21187	21130	21073	21016	20959	21172	19747	19747	20841
Pulo Gadung	20-44	122973	122973	122973	123034	123095	123156	123217	120307	125338	125338	123240
Pulo Gadung	45-54	30677	30677	30677	32769	34861	36953	39045	40342	42393	42393	36079
Pulo Gadung	55-64	14649	14649	14649	16177	17706	19234	20763	21452	23156	23156	18559
Pulo Gadung	65-74	7704	7704	7704	8327	8950	9573	10196	10601	11262	11262	9328
Pulo Gadung	75+	3033	3033	3033	3216	3398	3581	3763	3903	4293	4293	3555
Sawah Besar	1-4.	7393	7393	7393	7844	8296	8747	9199	9248	8846	8846	8320
Sawah Besar	5-9.	7426	7426	7426	8117	8807	9497	10187	10219	10011	10011	8913
Sawah Besar	10-14.	6726	6726	6726	7580	8435	9290	10145	9914	9969	9969	8548
Sawah Besar	15-19	8228	8228	8228	8470	8712	8954	9196	9581	9818	9818	8923
Sawah Besar	20-44	49419	49419	49419	50915	52412	53909	55406	53944	53953	53953	52275
Sawah Besar	45-54	12141	12141	12141	13659	15178	16696	18215	18584	18680	18680	15612
Sawah Besar	55-64	7543	7543	7543	8600	9656	10713	11769	12151	12723	12723	10096
Sawah Besar	65-74	3827	3827	3827	4213	4599	4986	5372	5582	6063	6063	4836
Sawah Besar	75+	1599	1599	1599	1806	2012	2219	2426	2559	2828	2828	2147
Senen	1-4.	7385	7385	7385	7836	8287	8738	9189	9297	9179	9179	8386
Senen	5-9.	7446	7446	7446	8138	8830	9522	10214	10344	10487	10487	9036
Senen	10-14.	6780	6780	6780	7642	8503	9365	10227	10092	10253	10253	8667
Senen	15-19	8258	8258	8258	8501	8744	8987	9230	9344	9825	9825	8923
Senen	20-44	46324	46324	46324	47727	49130	50533	51936	50762	53553	53553	49616
Senen	45-54	11281	11281	11281	12692	14103	15514	16925	17056	17858	17858	14585
Senen	55-64	6476	6476	6476	7382	8289	9196	10103	10217	11233	11233	8708
Senen	65-74	2929	2929	2929	3225	3521	3816	4112	4296	4788	4788	3733
Senen	75+	1118	1118	1118	1263	1408	1552	1697	1754	1991	1991	1501
Setiabudi	1-4.	8323	8323	8323	8347	8370	8394	8417	8519	8322	8322	8366
Setiabudi	5-9.	8088	8088	8088	8452	8816	9181	9545	9783	9523	9523	8909
Setiabudi	10-14.	7222	7222	7222	7734	8246	8758	9270	9391	7584	7584	8023
Setiabudi	15-19	8565	8565	8565	8500	8434	8369	8303	8156	7897	7897	8325
Setiabudi	20-44	50205	50205	50205	49395	48585	47775	46965	45741	48401	48401	48588
Setiabudi	45-54	12056	12056	12056	12909	13762	14616	15469	15819	16763	16763	14227
Setiabudi	55-64	6252	6252	6252	6821	7390	7960	8529	8723	9584	9584	7735
Setiabudi	65-74	2865	2865	2865	3032	3200	3367	3535	3557	3937	3937	3316
Setiabudi	75+	1073	1073	1073	1148	1224	1300	1376	1457	1603	1603	1293
Taman Sari	1-4.	8651	8651	8651	8619	8586	8554	8521	8787	8503	8503	8603
Taman Sari	5-9.	8124	8124	8124	8442	8761	9079	9397	9653	8343	8343	8639
Taman Sari	10-14.	7651	7651	7651	8186	8721	9255	9790	9868	5496	5496	7977
Taman Sari	15-19	10416	10416	10416	10019	9622	9225	8828	8704	7599	7599	9284
Taman Sari	20-44	57258	57258	57258	56044	54830	53616	52402	50649	53832	53832	54698
Taman Sari	45-54	13387	13387	13387	14306	15225	16144	17063	17407	18207	18207	15672
Taman Sari	55-64	8191	8191	8191	9106	10022	10937	11853	12070	13064	13064	10469
Taman Sari	65-74	4040	4040	4040	4406	4773	5139	5505	5800	6383	6383	5051
Taman Sari	75+	2053	2053	2053	2172	2292	2411	2531	2549	2931	2931	2398
Tambora	1-4.	20085	20085	20085	20010	19934	19859	19783	20480	20497	20497	20131
Tambora	5-9.	19200	19200	19200	19952	20704	21456	22208	23038	21754	21754	20846
Tambora	10-14.	17518	17518	17518	18743	19967	21191	22415	22460	12669	12669	18267
Tambora	15-19	22782	22782	22782	21914	21046	20177	19309	19582	16308	16308	20299
Tambora	20-44	125919	125919	125919	123249	120580	117910	115240	111934	117933	117933	120254
Tambora	45-54	26295	26295	26295	28099	29904	31709	33514	34314	35448	35448	30732
Tambora	55-64	13806	13806	13806	15349	16892	18435	19978	20361	22321	22321	17707
Tambora	65-74	6103	6103	6103	6656	7209	7763	8316	8619	9526	9526	7592
Tambora	75+	2519	2519	2519	2666	2812	2959	3106	3137	3682	3682	2960
Tanah Abang	1-4.	11036	11036	11036	11711	12385	13059	13733	13883	13810	13810	12550
Tanah Abang	5-9.	10956	10956	10956	11974	12992	14010	15028	15134	15620	15620	13324
Tanah Abang	10-14.	9724	9724	9724	10960	12196	13432	14668	14571	14977	14977	12495
Tanah Abang	15-19	11705	11705	11705	12049	12393	12738	13082	13173	14126	14126	12680
Tanah Abang	20-44	64351	64351	64351	66300	68249	70198	72147	70290	74534	74534	68930
Tanah Abang	45-54	15386	15386	15386	17310	19234	21159	23083	23472	24968	24968	20035
Tanah Abang	55-64	8148	8148	8148	9290	10431	11572	12713	12977	14337	14337	11010
Tanah Abang	65-74	3703	3703	3703	4077	4450	4824	5198	5276	5881	5881	4670
Tanah Abang	75+	1383	1383	1383	1561	1740	1919	2098	2133	2480	2480	1856
Tanjung Priok	1-4.	31403	31403	31403	31548	31692	31837	31982	33731	33307	33307	32161
Tanjung Priok	5-9.	29627	29627	29627	30790	31954	33117	34280	35748	35139	35139	32505
Tanjung Priok	10-14.	25896	25896	25896	27527	29159	30790	32422	33510	24935	24935	28097
Tanjung Priok	15-19	32592	32592	32592	31452	30312	29171	28031	27856	25816	25816	29623
Tanjung Priok	20-44	182904	182904	182904	179684	176465	173245	170025	166842	176819	176819	176861
Tanjung Priok	45-54	38393	38393	38393	40487	42582	44676	46770	48253	50881	50881	43971
Tanjung Priok	55-64	19179	19179	19179	21000	22821	24642	26463	27409	29804	29804	23948
Tanjung Priok	65-74	7653	7653	7653	8315	8977	9638	10300	10766	12042	12042	9504
Tanjung Priok	75+	2354	2354	2354	2515	2677	2838	2999	3135	3719	3719	2866
Tebet	1-4.	17379	17379	17379	17427	17476	17525	17574	18055	17671	17671	17554
Tebet	5-9.	16456	16456	16456	17197	17938	18680	19421	19869	19057	19057	18059
Tebet	10-14.	15363	15363	15363	16452	17541	18630	19719	20143	16164	16164	17090
Tebet	15-19	17833	17833	17833	17696	17560	17423	17287	17543	17620	17620	17625
Tebet	20-44	100444	100444	100444	98823	97202	95582	93961	91886	96631	96631	97205
Tebet	45-54	25262	25262	25262	27050	28839	30627	32415	33514	35185	35185	29860
Tebet	55-64	13271	13271	13271	14479	15688	16896	18105	18674	20203	20203	16406
Tebet	65-74	6467	6467	6467	6846	7224	7603	7981	8146	8840	8840	7488
Tebet	75+	2575	2575	2575	2757	2940	3122	3304	3433	3849	3849	3098
